# Detrimental Impact of a Type VI Secretion System on Direct Interspecies Electron Transfer

**DOI:** 10.1101/2023.03.02.530876

**Authors:** Jessica A. Smith, Dawn E. Holmes, Trevor L. Woodard, Yang Li, Xinying Liu, Li-Ying Wang, David Meier, Ingrid A. Schwarz, Derek R. Lovley

**Author notes:** These authors contributed equally to this work (Jessica A. Smith, Dawn E. Holmes).

## Abstract

Direct interspecies electron transfer (DIET) is important in anaerobic communities of environmental and practical significance. Other than the need for close physical contact for electrical connections, the interactions of DIET partners are poorly understood. Type VI secretion systems (T6SSs) typically kill competitive microbes. Surprisingly, *Geobacter metallireducens* highly expressed T6SS genes when DIET-based co-cultures were initiated with *Geobacter sulfurreducens*. T6SS gene expression was lower when the electron shuttle anthraquinone-2,6-disulfonate was added to alleviate the need for interspecies contact. Disruption of *hcp*, the *G. metallireducens* gene for the main T6SS needle-tube protein subunit, and the most highly upregulated gene in DIET-grown cells, eliminated the long lag periods required for the initiation of DIET. The mutation did not aid DIET in the presence of granular activated carbon, consistent with the fact that DIET partners do not make physical contact when electrically connected through conductive materials. The *hcp*-deficient mutant also established DIET quicker with *Methanosarcina barkeri*. However, the mutant also reduced Fe(III) oxide faster than the wild-type strain, a phenotype not expected from the loss of the T6SS. Quantitative PCR revealed greater gene transcript abundance for key components of extracellular electron transfer in the *hcp*-deficient mutant versus the wild-type strain, potentially accounting for the faster Fe(III) oxide reduction and impact on DIET. The results highlight that interspecies interactions beyond electrical connections may influence DIET effectiveness. The unexpected increase in the expression of genes for extracellular electron transport components when *hcp* was deleted emphasize the complexities in evaluating the electromicrobiology of highly adaptable *Geobacter* species.

**IMPORTANCE:** Direct interspecies electron transfer (DIET) is an alternative to the much more intensively studied process of interspecies H_2_ transfer as a mechanism for microbes to share electrons during the cooperative metabolism of energy sources. DIET is an important process in anaerobic soils and sediments generating methane, a significant greenhouse gas. Facilitating DIET can accelerate and stabilize the conversion of organic wastes to methane biofuel in anaerobic digesters. Therefore, a better understanding of the factors controlling how fast DIET partnerships are established is expected to lead to new strategies for promoting this bioenergy process. The finding that when co-cultured with *G. sulfurreducens, G. metallireducens* initially expressed a type VI secretion system, a behavior not conducive to interspecies cooperation, illustrates the complexity in establishing syntrophic relationships.
