## Supplemental Table 1 for "Detrimental Impact of a Type VI Secretion System on Direct Interspecies Electron Transfer"

### Sheet: Table S1A
Supplementary Table S1A. T6SS genes found in other Desulfuromondales genomes and identification of Desulfuromondales genomes without T6SS genes
Gene ID	Geobacter metallireducens	Geobacter bemidjiensis	Geobacter M21	Desulfuromonas soudanensis	Geoalkalibacter ferrihydriticus	Geoalkalibacter subterraneus	Geobacter anodireducens	Geobacter bremensis	Geobacter M18	Geobacter pelophilus	Geobacter pickeringii	Geobacter soli	Geobacter sulfurreducens	Pelobacter carbinolicus	Desulfuromonas acetexigens	Desulfuromonas acetoxidans	Desulfuromonas thiophila	Desulfuromusa kysingii	Geobacter argillaceus	Geobacter daltonii	Geobacter lovleyi	Geobacter thiogenes	Geobacter toluenoxydans	Geobacter uraniireducens	Geopsychrobacter electrodiphilus	Geothermobacter ehrlichii	Pelobacter acetylenicus	Pelobacter propionicus	Pelobacter seleniigenes
TssJ	Gmet_3310	Gbem_3048	GM21_1202	Ga0081808_113283	Ga0056053_01641	Gsub_01101	Ga0133348_11415	K419DRAFT_01295	GM18_3036	Ga0347001_01_2137634_2138122	Ga0069501_113124	Ga0077628_111	GSU0428	Pcar_2808	no T6SS	no T6SS	no T6SS	no T6SS	no T6SS	no T6SS	no T6SS	no T6SS	no T6SS	no T6SS	no T6SS	no T6SS	no T6SS	no T6SS	no T6SS
TssK	Gmet_3311	Gbem_3047	GM21_1203	Ga0081808_113282	Ga0056053_01642	Gsub_01102	Ga0133348_11416	K419DRAFT_01294	GM18_3035	Ga0347001_01_2136246_2137634	Ga0069501_113125	Ga0077628_112	GSU0429	Pcar_2809
TssL	Gmet_0273	Gbem_3046	GM21_1204	Ga0081808_113281	Ga0056053_01643	Gsub_01103	Ga0133348_113303	K419DRAFT_01293	GM18_3034	Ga0347001_01_2135566_2136225	Ga0069501_11410	Ga0077628_112668	GSU3165	Pcar_2810
TssM	Gmet_0274	Gbem_3045	GM21_1205	Ga0081808_113280	Ga0056053_01644	Gsub_01104	Ga0133348_113304	K419DRAFT_01292	GM18_3033	Ga0347001_01_2132146_2135550	Ga0069501_11409	Ga0077628_112669	GSU3166	Pcar_2811
TssA	Gmet_0275	Gbem_3044	GM21_1206	Ga0081808_113278	Ga0056053_01646	Gsub_01106	Ga0133348_113305	K419DRAFT_01291	GM18_3032	Ga0347001_01_2130812_2132134	Ga0069501_11408	Ga0077628_112670	GSU3167	Pcar_2813
TssB	Gmet_0278	Gbem_3043	GM21_1207	Ga0081808_113277	Ga0056053_01647	Gsub_01107	Ga0133348_113311	K419DRAFT_01290	GM18_3031	Ga0347001_01_2130258_2130788	Ga0069501_11401	Ga0077628_112677	GSU3172	Pcar_2814
TssC	Gmet_0279	Gbem_3042	GM21_1208	Ga0081808_113276	Ga0056053_01648	Gsub_01108	Ga0133348_113312	K419DRAFT_01289	GM18_3030	Ga0347001_01_2128759_2130246	Ga0069501_11400	Ga0077628_112678	GSU3173	Pcar_2815
Hcp	Gmet_0280	Gbem_3041	GM21_1209	Ga0081808_113275	Ga0056053_01649	Gsub_01109	Ga0133348_113313	K419DRAFT_01288	GM18_3029	Ga0347001_01_2128248_2128745	Ga0069501_11399	Ga0077628_112679	GSU3174	Pcar_2816
TssE	Gmet_3312	Gbem_3040	GM21_1210	Ga0081808_113274	Ga0056053_01650	Gsub_01110	Ga0133348_11417	K419DRAFT_01287	GM18_3028	Ga0347001_01_2127763_2128134	Ga0069501_113126	Ga0077628_113	GSU0430	Pcar_2817
TssF	Gmet_3313	Gbem_3039	GM21_1211	Ga0081808_113273	Ga0056053_01651	Gsub_01111	Ga0133348_11418	K419DRAFT_01286	GM18_3027	Ga0347001_01_2125983_2127755	Ga0069501_113127	Ga0077628_114	GSU0431	Pcar_2818
TssG	Gmet_3314	Gbem_3038	GM21_1212	Ga0081808_113272	Ga0056053_01652	Gsub_01112	Ga0133348_11419	K419DRAFT_01285	GM18_3026	Ga0347001_01_2124928_2125968	Ga0069501_113128	Ga0077628_115	GSU0432	Pcar_2819
TssH	Gmet_3315	Gbem_0570	GM21_0583	Ga0081808_113271	Ga0056053_01653	Gsub_01113	Ga0133348_11420	K419DRAFT_01026	GM18_3786	Ga0347001_01_2821492_2824104	Ga0069501_113129	Ga0077628_116	GSU0433	Pcar_2820
VgrG	Gmet_0286	Gbem_3035	GM21_1216	Ga0081808_113270	Ga0056053_01654; Ga0056053_01656	Gsub_01114; Gsub_01116	Ga0133348_113316; Ga0133348_113317	K419DRAFT_01282	GM18_3025	Ga0347001_01_2121837_2123888	Ga0069501_11396	Ga0077628_112682	GSU3177	Pcar_2821
DUF4150	Gmet_0288	NA	NA	Ga0081808_113268	Ga0056053_01656	Gsub_01116	Ga0133348_113321	NA	NA	NA	Ga0069501_11406	Ga0077628_112686	GSU3182	Pcar_2827
DUF2169	Gmet_0291	NA	NA	Ga0081808_113263	Ga0056053_01662	Gsub_01121	Ga0133348_113325	NA	NA	NA	Ga0069501_11394	Ga0077628_112690	GSU3186	Pcar_2829
DUF4123	NA	Gbem_3034	GM21_1217	NA	NA	NA	NA	K419DRAFT_01281	NA	Ga0347001_01_2121268_2121801	NA	NA	NA	NA

### Sheet: Table S1B
Supplementary Table S1B. Genomes from organisms that do not contain T6SS genes
Desulfovibrio bastinii
Desulfovibrio desulfuricans
Desulfovibrio alaskensis
Desulfovibrio alcoholivorans
Desulfovibrio alkalitolerans
Desulfovibrio aminophilus
Desulfovibrio bastinii
Desulfovibrio carbinolicus
Desulfovibrio gigas
Desulfovibrio vulgaris
Desulfuromonas acetexigens
Desulfuromonas acetoxidans
Desulfuromonas thiophila
Desulfuromusa kysingii
Geobacter argillaceus
Geobacter daltonii
Geobacter lovleyi
Geobacter thiogenes
Geobacter toluenoxydans
Geobacter uraniireducens
Geopsychrobacter electrodiphilus
Geothermobacter ehrlichii
Pelobacter acetylenicus
Pelobacter propionicus
Pelobacter seleniigenes
Smithella sp F21
Smithella sp ME-1
Smithella sp. SCADC
Syntrophus aciditrophicus
Syntrophus gentianae
Caedimonas varicaedens
Bacteroides acidifaciens JCM 10556
Anaerorhabdus furcosa
Balneicella halophila
Alistipes finegoldii
Deferribacter autotrophicus
Calditerrivibrio nitroreducens DSM 19672
Flexistipes sinusarabici DSM 4947
Seleniivibrio woodruffii DSM 24984
Acidipila rosea DSM 103428
Acidobacterium capsulatum ATCC 51196
Acidobacterium ailaaui PMMR2
Leptospirillum rubarum
Leptospirillum ferriphilum ML-04
Nitrospira moscoviensis NSP M-1
Nitrospira japonica NJ11
Bradymonas sediminis
Desulfarculus baarsii
Desulfocarbo indianensis
Dethiosulfatarculus sandiegensis
Desulfatibacillum aliphaticivorans
Desulfatirhabdium butyrativorans
Desulfobacter postgatei
Desulfobacter vibrioformis
Desulfobacterium autotrophicum HRM2
Desulfobacterium vacuolatum DSM 3385
Desulfobacula phenolica
Desulfobacula toluolica
Desulfococcus sapovorans
Desulfococcus multivorans DSM 2059
Desulforegula conservatrix Mb1Pa
Desulfotignum balticum DSM 7044
Desulfotignum phosphitoxidans
Desulfobulbus propionicus DSM 2032
Desulfobulbus japonicus DSM 18378
Desulfofustis glycolicus DSM 9705
Desulfopila aestuarii DSM 18488
Desulfotalea psychrophila LSv54
Desulfurivibrio alkaliphilus AHT 2
Desulfohalobium retbaense DSM 5692
Desulfonatronospira thiodismutans ASO3-1
Desulfonatronovibrio hydrogenovorans DSM 9292
Desulfonatronovibrio magnus
Desulfovermiculus halophilus DSM 18834
Desulfomicrobium baculatum DSM 4028
Desulfomicrobium orale DSM 12838
Desulfomicrobium thermophilum
Desulfoplanes formicivorans
Desulfonatronum lacustre DSM 10312
Desulfonatrum thiodismutans
Desulfocurvus vexinensis DSM 17965
Desulfovibrio alkalitolerans DSM 16529
Desulfohalovibrio reitneri
Desulfovibrio bastinii DSM 16055
Lawsonia intracellularis N343
Mailhella massiliensis
Pseudodesulfovibrio aespoeensis Aspo-2
Pseudodesulfovibrio indicus
Pseudodesulfovibrio piezophilus
Pseudodesulfovibrio profundus
Desulfurella acetivorans A63
Desulfurella amilsii
Desulfurella multipotens
Hippea alviniae EP5-r
Hippea jasoniae
Hippea maritima
Hippea medeae
Anaeromyxobacter dehalogenans 2CP-1
Anaeromyxobacter sp Fw109-5
Anaeromyxobacter sp K
Corallococcus coralloides DSM 2259
Corallococcus aberystwythensis
Corallococcus carmarthensis
Corallococcus exercitus
Corallococcus interemptor
Vulgatibacter incomptus
Haliangium ochraceum DSM 14365
Desulfobacca acetoxidans DSM 11109
Desulfomonile tiedjei DSM 6799
Desulfacinum hydrothermale DSM 13146
Desulfacinum infernum
Desulfoglaeba alkanexedens ALDC
Desulfosoma caldarium
Syntrophobacter fumaroxidans MPOB
Thermodesulforhabdus norvegica
Syntrophorhabdus aromaticivorans UI
Candidatus Adiutrix intracellularis
Deferrisoma camini S3R1
Dissulfuribacter thermophilus
Desulfovibrio sp JY
Rhodopseudomonas palustris
